# Best templates outperform homology models in predicting the impact of mutations on protein stability

**DOI:** 10.1101/2021.08.26.457758

**Authors:** Marina A. Pak, Dmitry N. Ivankov

**Affiliations:** Center of Life Sciences, Skolkovo Institute of Science and Technology, Moscow 121205, Russia

**Keywords:** FoldX, I-Tasser, AlphaFold, protein stability, homology modeling

## Abstract

**Motivation:** Prediction of protein stability change upon mutation (ΔΔG) is crucial for facilitating protein engineering and understanding of protein folding principles. Robust prediction of protein folding free energy change requires the knowledge of protein three-dimensional (3D) structure. Unfortunately, protein 3D structure is not always available. In this case, one can still predict the protein stability change by constructing a homology model of the protein; however, the accuracy of homology model-based ΔΔG predictions is unknown. The perspectives of using 3D structures of the best templates are also unclear.

**Results:** To investigate these questions, we used the most popular and accurate publicly available tools: FoldX for stability change prediction and I-Tasser for homology modeling. We found that both homology models and best templates worsen the ΔΔG prediction, with best templates performing 1.5 times better than homology models. For AlphaFold models, we also found that the best templates seem to outperform protein models. Our findings imply using the 3D structures of the best templates for ΔΔG prediction if the 3D protein structure is unavailable.
