## Supplementary Material 2 for "Best templates outperform homology models in predicting the impact of mutations on protein stability"

pdb_id	chain	variation	ddG
1ank	A	D84H	1.410
1ank	A	G85V	2.390
1ank	A	F86L	0.789
1ank	A	R88G	0.191
1azp	A	W24A	2.032
1azp	A	V30I	-0.526
1bvc	A	L9A	0.406
1bvc	A	L11A	0.430
1bvc	A	V13A	0.669
1bvc	A	G23A	1.123
1bvc	A	I28A	1.338
1bvc	A	I28L	0.550
1bvc	A	I28M	0.550
1bvc	A	I28V	-0.048
1bvc	A	L29A	2.366
1bvc	A	L29I	1.123
1bvc	A	L29M	-0.120
1bvc	A	L29V	1.721
1bvc	A	L49I	0.789
1bvc	A	T51A	1.410
1bvc	A	V66A	-0.741
1bvc	A	T67A	0.263
1bvc	A	L69A	1.171
1bvc	A	L69I	0.024
1bvc	A	L69M	0.000
1bvc	A	L69V	0.096
1bvc	A	P88A	-0.598
1bvc	A	I111A	1.840
1bvc	A	I111L	0.645
1bvc	A	I111M	1.147
1bvc	A	V114A	1.458
1bvc	A	H116A	-0.167
1bvc	A	S117A	0.263
1bvc	A	G129A	-1.052
1bvc	A	L135I	1.530
1bvc	A	L135M	0.789
1bvc	A	L135V	2.247
1bvc	A	L137A	1.769
1bvc	A	I142A	1.912
1bvc	A	I142L	-0.621
1bvc	A	I142M	-0.932
1bvc	A	I142V	0.120
1bvc	A	L149A	1.601
1c8c	A	W24A	0.741
1c8c	A	I30V	0.741
1c8c	A	F32Y	2.151
1c9o	A	Q2L	-0.550
1c9o	A	R3A	1.888
1c9o	A	R3E	2.749
1c9o	A	R3K	0.191
1c9o	A	R3L	0.932
1c9o	A	N11S	-0.335
1c9o	A	E12K	0.430
1c9o	A	Y15F	0.048
1c9o	A	E21A	0.287
1c9o	A	E21K	0.263
1c9o	A	G23Q	0.287
1c9o	A	S24D	-0.215
1c9o	A	H29E	0.765
1c9o	A	T31S	-0.167
1c9o	A	E36K	0.191
1c9o	A	E50K	0.502
1c9o	A	Q53E	0.096
1c9o	A	N55K	-0.096
1c9o	A	R56E	-0.765
1c9o	A	V64T	0.263
1c9o	A	L66E	1.243
1chk	A	W28F	4.422
1chk	A	W101F	4.278
1chk	A	W227F	2.510
1csp	A	M1R	-1.745
1csp	A	L2R	0.359
1csp	A	E3K	-2.749
1csp	A	E3L	-1.625
1csp	A	E3Q	-1.315
1csp	A	E3R	-2.653
1csp	A	E3V	-1.769
1csp	A	N10D	-0.669
1csp	A	F15A	2.271
1csp	A	F17A	1.530
1csp	A	D25Q	0.813
1csp	A	F27A	0.837
1csp	A	F38A	-0.143
1csp	A	E43S	-0.287
1csp	A	E50Q	1.219
1csp	A	R56Q	-0.382
1csp	A	T64R	-1.076
1csp	A	K65I	-1.530
1csp	A	E66K	-2.175
1csp	A	E66L	-2.103
1csp	A	E66V	-1.721
1cyo	A	V45E	2.366
1cyo	A	V45H	1.362
1cyo	A	V45Y	1.530
1cyo	A	V61E	1.099
1cyo	A	V61H	1.625
1cyo	A	V61K	2.342
1cyo	A	V61Y	1.291
1ey0	A	E57C	0.693
1ey0	A	E57F	0.908
1f6r	A	H32A	2.127
1f6r	A	H32Y	-0.072
1f6r	A	V42A	0.932
1f6r	A	V42G	1.147
1f6r	A	V42N	0.239
1f6r	A	Q54A	0.406
1f6r	A	I59W	0.932
1f6r	A	Y103A	2.557
1f6r	A	Y103P	0.263
1f6r	A	W104Y	2.438
1f6r	A	A106S	1.052
1f6r	A	H107A	0.789
1f6r	A	H107W	1.721
1f6r	A	H107Y	0.191
1f6r	A	L110E	0.191
1f6r	A	L110H	-1.386
1f6r	A	L110R	-0.430
1f6r	A	K114E	0.645
1f6r	A	K114N	-2.653
1f6r	A	K114Q	0.598
1f6r	A	Q117A	0.956
1f6r	A	W118H	0.598
1f6r	A	W118Y	1.171
1fvk	A	P151A	6.812
1hfy	A	T38A	1.601
1io2	A	I6A	2.916
1io2	A	D7N	-1.673
1io2	A	E8A	-2.653
1io2	A	E8Q	-0.598
1io2	A	I15A	2.127
1io2	A	I20A	4.422
1io2	A	L33A	4.541
1io2	A	I56A	3.967
1io2	A	L92A	2.868
1io2	A	I102A	4.039
1io2	A	D105A	-1.577
1io2	A	L118A	5.258
1io2	A	D135A	-2.557
1io2	A	L147A	2.605
1ke4	A	Y150F	0.693
1kf3	A	F46L	3.203
1kf3	A	F46V	4.541
1kf3	A	N67D	-0.621
1kf3	A	S75A	2.510
1kf3	A	S75T	2.796
1kf3	A	P93G	2.199
1kf3	A	P114G	3.298
1kf5	A	A4S	0.502
1kf5	A	A5S	0.359
1kf5	A	S123A	-0.454
1l63	A	M6A	1.219
1l63	A	M6L	4.971
1l63	A	L7A	2.271
1l63	A	E11H	0.717
1l63	A	E11N	1.434
1l63	A	R14K	0.024
1l63	A	I17A	4.207
1l63	A	I17M	3.274
1l63	A	D20A	0.502
1l63	A	D20N	-1.099
1l63	A	D20S	0.191
1l63	A	D20T	-0.574
1l63	A	E22K	-0.574
1l63	A	T26S	-0.574
1l63	A	I27A	3.107
1l63	A	I27M	7.098
1l63	A	G28A	2.199
1l63	A	I29A	2.605
1l63	A	L33A	5.163
1l63	A	L33M	2.629
1l63	A	S38N	0.000
1l63	A	L39A	0.908
1l63	A	N40A	0.167
1l63	A	N40D	-0.430
1l63	A	A41D	-0.287
1l63	A	A41S	0.765
1l63	A	A42F	5.186
1l63	A	A42I	4.398
1l63	A	A42L	5.091
1l63	A	A42K	3.705
1l63	A	A42V	3.537
1l63	A	A42S	2.557
1l63	A	K43A	2.175
1l63	A	S44A	-0.430
1l63	A	S44C	0.120
1l63	A	S44D	0.120
1l63	A	S44E	0.000
1l63	A	S44F	-0.072
1l63	A	S44G	0.526
1l63	A	S44H	-0.048
1l63	A	S44I	-0.311
1l63	A	S44K	-0.191
1l63	A	S44L	-0.382
1l63	A	S44M	-0.335
1l63	A	S44N	0.143
1l63	A	S44P	3.035
1l63	A	S44Q	-0.263
1l63	A	S44R	-0.239
1l63	A	S44T	0.000
1l63	A	S44V	-0.096
1l63	A	S44W	-0.048
1l63	A	S44Y	-0.191
1l63	A	E45A	0.335
1l63	A	L46A	4.207
1l63	A	D47A	1.649
1l63	A	K48A	1.912
1l63	A	A49S	0.430
1l63	A	I50A	1.745
1l63	A	I50M	1.195
1l63	A	I58A	3.203
1l63	A	I58T	3.394
1l63	A	T59A	1.506
1l63	A	T59D	1.195
1l63	A	T59G	1.601
1l63	A	T59N	1.099
1l63	A	T59S	0.191
1l63	A	T59V	1.506
1l63	A	K60H	0.096
1l63	A	L66A	5.091
1l63	A	L66M	1.028
1l63	A	F67A	1.888
1l63	A	Q69P	2.892
1l63	A	V71A	1.506
1l63	A	D72P	2.701
1l63	A	A73S	0.311
1l63	A	A74P	4.589
1l63	A	V75T	0.502
1l63	A	I78A	0.574
1l63	A	I78M	1.625
1l63	A	I78V	0.669
1l63	A	R80K	0.167
1l63	A	A82S	0.191
1l63	A	K83H	0.406
1l63	A	L84A	3.537
1l63	A	L84M	2.414
1l63	A	V87A	0.574
1l63	A	V87I	0.621
1l63	A	V87M	2.151
1l63	A	V87T	1.171
1l63	A	S90H	1.099
1l63	A	L91A	2.223
1l63	A	L91M	0.669
1l63	A	D92N	1.410
1l63	A	A93S	0.143
1l63	A	A93T	-0.072
1l63	A	V94A	1.793
1l63	A	A98S	2.079
1l63	A	A98C	1.052
1l63	A	A98M	3.991
1l63	A	A98V	4.422
1l63	A	L99A	3.346
1l63	A	L99F	0.311
1l63	A	L99I	1.506
1l63	A	L99M	-0.406
1l63	A	L99V	2.008
1l63	A	I100A	1.697
1l63	A	I100M	0.789
1l63	A	I100V	0.406
1l63	A	N101A	1.506
1l63	A	M102A	2.749
1l63	A	M102L	1.721
1l63	A	F104A	2.629
1l63	A	F104M	1.076
1l63	A	Q105M	1.195
1l63	A	M106A	2.008
1l63	A	M106I	-0.024
1l63	A	M106K	3.489
1l63	A	M106L	0.000
1l63	A	E108V	-0.263
1l63	A	T109D	-0.598
1l63	A	T109N	-0.096
1l63	A	V111A	0.932
1l63	A	V111F	1.697
1l63	A	V111I	0.860
1l63	A	V111M	0.430
1l63	A	G113E	-0.311
1l63	A	T115A	0.143
1l63	A	N116A	-0.167
1l63	A	S117A	-1.267
1l63	A	S117F	-1.099
1l63	A	L118A	2.701
1l63	A	L118I	1.171
1l63	A	L118M	0.072
1l63	A	R119A	0.191
1l63	A	R119H	0.287
1l63	A	M120A	0.191
1l63	A	M120K	1.984
1l63	A	M120L	-0.430
1l63	A	M120Y	0.717
1l63	A	L121A	2.677
1l63	A	L121M	0.215
1l63	A	Q122A	0.239
1l63	A	Q123A	0.215
1l63	A	A129L	1.936
1l63	A	A129M	2.533
1l63	A	A129F	1.840
1l63	A	A129W	3.203
1l63	A	A130S	0.813
1l63	A	L133D	7.529
1l63	A	L133F	0.263
1l63	A	L133M	0.263
1l63	A	A134S	0.215
1l63	A	N144H	-0.311
1l63	A	N144E	-0.502
1l63	A	V149A	0.717
1l63	A	V149C	2.008
1l63	A	V149G	4.900
1l63	A	V149I	0.478
1l63	A	V149M	2.438
1l63	A	V149S	4.398
1l63	A	V149T	3.011
1l63	A	T151S	-0.382
1l63	A	T152A	1.506
1l63	A	T152C	0.502
1l63	A	T152I	0.406
1l63	A	T152S	2.008
1l63	A	T152V	-0.191
1l63	A	F153A	2.844
1l63	A	F153I	0.191
1l63	A	F153L	-0.311
1l63	A	F153M	0.311
1l63	A	F153V	1.793
1lhm	A	V2A	1.793
1lhm	A	I23V	0.359
1lhm	A	I56V	1.171
1lhm	A	I59A	1.052
1lhm	A	I59V	1.195
1lhm	A	V74A	0.669
1lhm	A	V93A	0.789
1lhm	A	V99A	1.219
1lhm	A	V100A	1.076
1lhm	A	I106V	1.315
1lhm	A	V110A	-0.120
1lhm	A	V121A	1.960
1lhm	A	V125A	1.052
1lhm	A	V130A	0.932
1lni	A	V2T	0.908
1lni	A	T5V	0.000
1lni	A	T16V	-0.311
1lni	A	T18V	1.410
1lni	A	D25K	-0.908
1lni	A	D33A	4.039
1lni	A	V36T	1.291
1lni	A	Q38A	-1.004
1lni	A	N39A	2.199
1lni	A	N39D	1.506
1lni	A	N39S	2.294
1lni	A	E41K	0.693
1lni	A	V43T	0.502
1lni	A	E54Q	1.697
1lni	A	T56V	1.888
1lni	A	V57T	4.398
1lni	A	T59V	1.697
1lni	A	R65A	1.004
1lni	A	T67V	0.000
1lni	A	T72V	0.191
1lni	A	E74K	-1.099
1lni	A	D79A	-1.482
1lni	A	D79E	-1.267
1lni	A	D79F	-1.052
1lni	A	D79H	-1.219
1lni	A	D79I	-1.028
1lni	A	D79K	-0.741
1lni	A	D79L	0.382
1lni	A	D79N	-1.219
1lni	A	D79R	0.191
1lni	A	D79W	-0.741
1lni	A	D79Y	-0.526
1lni	A	T82V	1.697
1lni	A	H85Q	0.000
1lni	A	Q94K	-0.502
1lz1	A	K1A	2.294
1lz1	A	K1M	1.386
1lz1	A	V2A	0.765
1lz1	A	V2D	0.837
1lz1	A	V2F	0.837
1lz1	A	V2G	1.291
1lz1	A	V2I	0.406
1lz1	A	V2L	-0.311
1lz1	A	V2M	0.215
1lz1	A	V2N	0.765
1lz1	A	V2R	0.645
1lz1	A	V2S	0.813
1lz1	A	V2Y	1.601
1lz1	A	E7Q	1.434
1lz1	A	L8T	2.247
1lz1	A	A9S	0.191
1lz1	A	T11A	0.000
1lz1	A	T11V	-0.072
1lz1	A	G16A	1.697
1lz1	A	D18N	1.697
1lz1	A	G19A	1.052
1lz1	A	Y20F	0.430
1lz1	A	R21A	1.482
1lz1	A	R21G	0.717
1lz1	A	G22A	3.489
1lz1	A	I23A	0.741
1lz1	A	I23V	0.359
1lz1	A	S24A	0.454
1lz1	A	A32L	1.123
1lz1	A	A32S	0.669
1lz1	A	E35L	0.741
1lz1	A	S36A	0.454
1lz1	A	G37A	0.741
1lz1	A	G37Q	-0.191
1lz1	A	Y38A	2.772
1lz1	A	Y38F	-0.550
1lz1	A	Y38G	2.533
1lz1	A	T40A	1.243
1lz1	A	T40V	1.028
1lz1	A	T43A	-0.167
1lz1	A	T43V	0.263
1lz1	A	Y45F	-0.980
1lz1	A	A47P	0.024
1lz1	A	G48A	1.530
1lz1	A	D49N	1.004
1lz1	A	R50A	0.621
1lz1	A	R50G	1.076
1lz1	A	S51A	0.000
1lz1	A	T52A	-0.382
1lz1	A	T52V	0.430
1lz1	A	Y54F	0.980
1lz1	A	I56A	2.318
1lz1	A	I56F	3.537
1lz1	A	I56L	0.406
1lz1	A	I56M	1.482
1lz1	A	I56T	2.318
1lz1	A	I56V	0.000
1lz1	A	Q58A	1.219
1lz1	A	Q58G	-1.601
1lz1	A	I59A	0.359
1lz1	A	I59F	0.669
1lz1	A	I59G	2.175
1lz1	A	I59L	-0.693
1lz1	A	I59M	0.789
1lz1	A	I59S	2.055
1lz1	A	I59T	1.004
1lz1	A	I59V	1.195
1lz1	A	I59Y	3.155
1lz1	A	S61A	0.502
1lz1	A	Y63F	0.359
1lz1	A	D67N	2.247
1lz1	A	G68A	0.980
1lz1	A	T70A	0.574
1lz1	A	T70V	0.621
1lz1	A	P71G	0.502
1lz1	A	G72A	0.311
1lz1	A	H78A	1.195
1lz1	A	H78G	0.765
1lz1	A	S80A	-0.813
1lz1	A	S82A	-0.980
1lz1	A	I89A	1.721
1lz1	A	I89V	0.669
1lz1	A	D91P	0.693
1lz1	A	A92S	2.199
1lz1	A	V93A	0.454
1lz1	A	V93T	0.789
1lz1	A	A96M	1.147
1lz1	A	A96S	0.980
1lz1	A	V99A	0.717
1lz1	A	V99T	0.884
1lz1	A	V100A	-0.813
1lz1	A	V100F	2.414
1lz1	A	V100T	0.813
1lz1	A	D102N	0.669
1lz1	A	P103G	0.072
1lz1	A	G105A	1.052
1lz1	A	I106A	0.789
1lz1	A	I106V	1.315
1lz1	A	V110A	-1.243
1lz1	A	V110D	2.605
1lz1	A	V110F	1.888
1lz1	A	V110G	2.175
1lz1	A	V110I	0.813
1lz1	A	V110L	-0.072
1lz1	A	V110M	-0.359
1lz1	A	V110N	0.478
1lz1	A	V110P	-0.167
1lz1	A	V110R	1.577
1lz1	A	V110Y	0.837
1lz1	A	N118A	0.263
1lz1	A	N118G	1.673
1lz1	A	D120N	0.669
1lz1	A	V121A	0.908
1lz1	A	Y124F	-0.143
1lz1	A	V125A	0.048
1lz1	A	G127A	0.502
1lz1	A	G129A	0.932
1lz1	A	V130A	0.502
1pga	A	I6N	1.530
1pga	A	I6T	1.601
1pga	A	G9P	2.390
1pga	A	K10P	0.191
1pga	A	V21P	-0.502
1pga	A	A23P	0.311
1pga	A	A24P	0.502
1pga	A	A48P	0.693
1pga	A	T53F	-1.004
1pga	A	T53I	0.311
1pga	A	T53V	0.789
1pga	A	T53Y	-0.502
1poh	A	K49A	-1.601
1poh	A	K49D	-1.793
1poh	A	K49E	-2.103
1poh	A	K49G	-1.195
1poh	A	K49M	-1.004
1poh	A	K49N	-0.406
1poh	A	K49Q	-1.506
1poh	A	K49R	0.191
1poh	A	K49S	-1.195
1rbp	A	W24F	2.510
1rbp	A	W24L	2.605
1rbp	A	W24Y	2.199
1rro	A	P21A	0.741
1rro	A	P26A	0.741
1shf	A	F87A	1.338
1shf	A	F87L	1.984
1shf	A	F87V	0.478
1shf	A	A89G	1.554
1shf	A	A89S	1.267
1shf	A	L101F	1.195
1shf	A	L101I	0.693
1shf	A	L101V	1.625
1shf	A	F103L	1.099
1shf	A	F103V	1.888
1shf	A	E107A	1.267
1shf	A	E107D	-0.669
1shf	A	E107F	1.625
1shf	A	E107H	0.980
1shf	A	E107K	0.980
1shf	A	E107P	1.721
1shf	A	E107Q	0.741
1shf	A	E107S	1.649
1shf	A	E107T	0.598
1shf	A	E107V	2.008
1shf	A	E107Y	2.390
1shf	A	F109I	1.984
1shf	A	F109L	0.765
1shf	A	F109V	2.103
1shf	A	I111L	1.004
1shf	A	I111V	0.167
1shf	A	W120F	0.550
1shf	A	W120L	0.406
1shf	A	W120V	0.980
1shf	A	A122G	1.338
1shf	A	A122V	-0.191
1shf	A	S124A	0.717
1shf	A	S124F	1.888
1shf	A	S124H	1.243
1shf	A	S124I	1.410
1shf	A	S124K	-0.120
1shf	A	S124L	0.359
1shf	A	S124N	0.741
1shf	A	S124R	0.191
1shf	A	S124T	1.649
1shf	A	S124V	1.099
1shf	A	S124Y	2.271
1shf	A	I133L	0.741
1shf	A	I133V	0.048
1shf	A	V138A	2.127
1shf	A	V138F	0.741
1shf	A	V138I	-0.167
1shf	A	V138L	0.120
1tpk	A	V65A	2.008
1tpk	A	V65I	-0.311
1tpk	A	V65L	1.888
1tpk	A	V65M	2.199
1tpk	A	V65S	2.390
1tpk	A	V65T	1.004
2hbb	A	D23A	0.454
2hbb	A	D23N	0.717
2lzm	A	M6I	1.386
2lzm	A	E11A	-1.099
2lzm	A	E11F	-1.697
2lzm	A	E11M	-1.601
2lzm	A	K16E	-0.502
2lzm	A	G30A	-0.096
2lzm	A	G30F	1.506
2lzm	A	P37A	0.311
2lzm	A	S38A	0.765
2lzm	A	S38D	-0.191
2lzm	A	L39P	2.796
2lzm	A	A41V	-0.167
2lzm	A	S44A	-0.430
2lzm	A	C54T	-0.311
2lzm	A	C54V	0.693
2lzm	A	N55G	0.598
2lzm	A	K60P	0.000
2lzm	A	N68A	-0.048
2lzm	A	G77A	-0.406
2lzm	A	A82P	-0.789
2lzm	A	P86A	0.406
2lzm	A	A93P	-0.096
2lzm	A	R96H	2.796
2lzm	A	A98V	8.054
2lzm	A	M102V	3.896
2lzm	A	Q105A	0.598
2lzm	A	Q105E	1.099
2lzm	A	Q105G	1.506
2lzm	A	G113A	-0.311
2lzm	A	T115E	-0.311
2lzm	A	N116D	0.072
2lzm	A	S117F	-1.099
2lzm	A	S117I	-1.697
2lzm	A	S117V	-2.008
2lzm	A	R119E	0.048
2lzm	A	R119M	-0.096
2lzm	A	Q123E	-0.406
2lzm	A	K124G	0.096
2lzm	A	E128A	-0.167
2lzm	A	E128K	1.338
2lzm	A	A129V	0.789
2lzm	A	V131A	-0.048
2lzm	A	V131D	-0.072
2lzm	A	V131E	-0.191
2lzm	A	V131G	0.669
2lzm	A	V131I	-0.167
2lzm	A	V131L	-0.096
2lzm	A	V131M	-0.120
2lzm	A	V131S	0.048
2lzm	A	V131T	0.120
2lzm	A	N132F	-1.291
2lzm	A	N132I	-1.195
2lzm	A	N132M	-1.506
2lzm	A	L133A	3.609
2lzm	A	L133F	0.191
2lzm	A	K135E	1.004
2lzm	A	P143A	1.004
2lzm	A	N144D	-0.311
2lzm	A	A146T	4.063
2lzm	A	K147E	0.693
2lzm	A	V149C	2.438
2lzm	A	T152S	2.868
2lzm	A	R154E	1.099
2lzm	A	T157A	1.410
2lzm	A	T157C	1.291
2lzm	A	T157N	0.454
2lzm	A	T157E	1.506
2lzm	A	T157F	2.390
2lzm	A	T157G	1.099
2lzm	A	T157H	2.103
2lzm	A	T157I	2.892
2lzm	A	T157L	1.291
2lzm	A	T157D	1.099
2lzm	A	T157R	1.291
2lzm	A	T157S	0.669
2lzm	A	T157V	1.601
2lzm	A	A160T	1.649
2rn2	A	D10A	-1.721
2rn2	A	D10E	-0.526
2rn2	A	D10H	-1.147
2rn2	A	D10N	-0.980
2rn2	A	D10S	-1.267
2rn2	A	G23A	-1.028
2rn2	A	A24V	-0.884
2rn2	A	R41C	-0.430
2rn2	A	E48A	0.167
2rn2	A	E48D	0.120
2rn2	A	E48Q	-0.167
2rn2	A	A52C	-0.765
2rn2	A	A52D	1.840
2rn2	A	A52E	1.530
2rn2	A	A52F	0.454
2rn2	A	A52G	2.701
2rn2	A	A52H	3.585
2rn2	A	A52I	-1.888
2rn2	A	A52K	5.927
2rn2	A	A52L	-1.315
2rn2	A	A52M	-0.502
2rn2	A	A52N	1.793
2rn2	A	A52P	1.649
2rn2	A	A52Q	1.195
2rn2	A	A52S	1.769
2rn2	A	A52T	0.813
2rn2	A	A52V	-1.673
2rn2	A	A52Y	2.318
2rn2	A	H62A	-0.550
2rn2	A	H62D	0.167
2rn2	A	H62P	-2.199
2rn2	A	H62R	-0.359
2rn2	A	S68A	0.454
2rn2	A	S68G	2.390
2rn2	A	S68L	0.478
2rn2	A	S68T	0.191
2rn2	A	S68V	-0.574
2rn2	A	D70A	-0.574
2rn2	A	D70E	-0.072
2rn2	A	D70N	-0.813
2rn2	A	V74A	3.394
2rn2	A	V74I	-0.598
2rn2	A	V74L	-1.099
2rn2	A	G77A	0.908
2rn2	A	H83A	0.120
2rn2	A	K91R	0.000
2rn2	A	D94E	0.406
2rn2	A	K95A	-0.096
2rn2	A	K95G	-1.291
2rn2	A	K95N	-0.884
2rn2	A	Q113P	0.598
2rn2	A	K117R	-0.024
2rn2	A	E119V	-0.741
2rn2	A	H124A	-0.048
2rn2	A	A125T	0.000
2rn2	A	H127A	0.311
2rn2	A	D134A	-0.980
2rn2	A	D134E	-0.908
2rn2	A	D134H	-2.964
2rn2	A	D134I	-1.362
2rn2	A	D134L	-1.530
2rn2	A	D134N	-1.649
2rn2	A	D134Q	-1.338
2rn2	A	D134S	-1.147
2rn2	A	D134T	-1.076
2rn2	A	D134V	-1.195
2rn2	A	E135K	0.215
2trx	A	D26I	-3.107
2trx	A	C32A	3.705
2trx	A	C35A	3.107
2trx	A	P40S	-1.458
2trx	A	T66L	1.410
2trx	A	T77V	1.099
2trx	A	L78K	3.896
2trx	A	L78R	3.991
3mbp	A	P48A	2.701
3mbp	A	P48S	2.557
3mbp	A	P133A	7.792
3mbp	A	P133S	-1.171
3mbp	A	P159A	0.215
3mbp	A	P159S	4.708
451c	A	V13M	-0.406
451c	A	F34Y	-1.888
451c	A	Q37R	-0.502
451c	A	E43Y	-0.598
451c	A	V78I	-1.004
4lyz	A	F3Y	0.454
4lyz	A	H15L	-0.765
4lyz	A	N19K	1.052
4lyz	A	R21Q	0.143
4lyz	A	A31I	-1.410
4lyz	A	A31L	-1.793
4lyz	A	A31V	-1.195
4lyz	A	F34Y	-0.191
4lyz	A	T40I	2.199
4lyz	A	T40S	0.263
4lyz	A	G49A	0.741
4lyz	A	G67A	0.526
4lyz	A	R68K	0.048
4lyz	A	G71A	2.127
4lyz	A	R73K	-0.239
4lyz	A	N77H	0.382
4lyz	A	S91A	0.143
4lyz	A	S91D	2.318
4lyz	A	S91T	-1.004
4lyz	A	S91V	0.072
4lyz	A	S91Y	3.059
4lyz	A	D101A	-0.765
4lyz	A	D101E	0.000
4lyz	A	D101F	-0.717
4lyz	A	D101G	-0.454
4lyz	A	D101K	-0.191
4lyz	A	D101N	-0.048
4lyz	A	D101Q	0.072
4lyz	A	D101R	-0.263
4lyz	A	D101S	-0.860
4lyz	A	G102A	1.195
4lyz	A	G102R	-0.382
4lyz	A	G102V	0.048
4lyz	A	R114H	-0.669
4lyz	A	G117A	0.813
4lyz	A	Q121H	0.454
